# Antigen presentation by clonally diverse CXCR5+ B cells to CD4 and CD8 T cells is associated with durable response to immune checkpoint inhibitors

**DOI:** 10.1101/2022.12.08.519660

**Authors:** Lizhong Ding, Lu Sun, Melissa T. Bu, Yanjun Zhang, Lauren N. Scott, Robert M. Prins, Maureen A. Su, Melissa G. Lechner, Willy Hugo

## Abstract

The mechanism by which ICI (immune checkpoint inhibitor) induce durable antitumor T cell activity remains inadequately defined. Tumors from melanoma patients who responded to ICI or MAPK pathway inhibitors (MAPKi) therapy generally displayed increased T cell infiltration and interferon gamma (IFNγ) pathway activation. Yet, the rate of durable tumor control after ICI is almost twice that of MAPKi. Comparing the transcriptome of cohorts of melanoma patients treated with ICI or MAPKi therapy, we discovered that response to ICI is associated with CXCL13-driven recruitment of CXCR5+ B cells with higher clonal diversity than MAPKi. Higher B cell receptor (BCR) diversity allows presentation of diverse tumor antigens by B cells, resulting in robust increases of IFNγ pathway activity and CXCL13 expression in tumor reactive CD8 T cells after ICI therapy. Accordingly, ICI-treated melanoma patients, but not MAPKi, whose tumors displayed higher BCR diversity and IFNγ pathway score, survived significantly longer than those with either one or none. Thus, response to ICI, but not to MAPKi therapy, induces the recruitment of clonally diverse antigen presenting B cells that activate tumor specific, cytotoxic CD8 T cells to effect a durable antitumor immune response. Our result suggests that enhancing B cells’ tumor antigen presentation to intratumoral CD8 T cells can increase the rate of long-term response to ICI therapy.
