## Supplementary material for "Antigen presentation by clonally diverse CXCR5+ B cells to CD4 and CD8 T cells is associated with durable response to immune checkpoint inhibitors": Supp. Tables zip: Old-Supp. Table 3. Univariate and Multivariate Survival Analysis on T cell and B cell related factors.xlsx

### Sheet: A
Supp. Table 3: Univariate and Multivariate Survival Analysis on T cell and B cell related factors
A) Pairwise spearman rank correlations among the T cell and B cell related variables
Variable1	Variable2	Spearman.rank.corr	Spearman.rank.corr.P
CD8B	CD3D	0.92872	0
CD8B	CD19	0.650731	0
CD3D	CD19	0.659128	0
CD8B	CXCR5	0.544023	0
CD3D	CXCR5	0.558933	0
CD19	CXCR5	0.63467	0
CD8B	CD79A	0.725638	0
CD3D	CD79A	0.755057	0
CD19	CD79A	0.834782	0
CXCR5	CD79A	0.618306	0
CD8B	IGHM	0.687099	0
CD3D	IGHM	0.689175	0
CD19	IGHM	0.74967	0
CXCR5	IGHM	0.578623	0
CD79A	IGHM	0.873346	0
CD8B	IGHD	0.608713	0
CD3D	IGHD	0.616201	0
CD19	IGHD	0.695204	0
CXCR5	IGHD	0.569985	0
CD79A	IGHD	0.756754	0
IGHM	IGHD	0.749725	0
CD8B	IGHG1	0.660456	0
CD3D	IGHG1	0.683507	0
CD19	IGHG1	0.716413	0
CXCR5	IGHG1	0.512956	0
CD79A	IGHG1	0.886923	0
IGHM	IGHG1	0.872983	0
IGHD	IGHG1	0.667053	0
CD8B	IGHA1	0.637926	0
CD3D	IGHA1	0.668707	0
CD19	IGHA1	0.676604	0
CXCR5	IGHA1	0.509686	0
CD79A	IGHA1	0.794055	0
IGHM	IGHA1	0.848361	0
IGHD	IGHA1	0.78658	0
IGHG1	IGHA1	0.801608	0
CD8B	MS4A1	0.613753	0
CD3D	MS4A1	0.608437	0
CD19	MS4A1	0.817936	0
CXCR5	MS4A1	0.665996	0
CD79A	MS4A1	0.804588	0
IGHM	MS4A1	0.73884	0
IGHD	MS4A1	0.731083	0
IGHG1	MS4A1	0.716003	0
IGHA1	MS4A1	0.642605	0
CD8B	DER_IFN_ALPHA_RESPONSE_UP	0.632949	0
CD3D	DER_IFN_ALPHA_RESPONSE_UP	0.68352	0
CD19	DER_IFN_ALPHA_RESPONSE_UP	0.359557	8.74536e-10
CXCR5	DER_IFN_ALPHA_RESPONSE_UP	0.327616	2.82093e-08
CD79A	DER_IFN_ALPHA_RESPONSE_UP	0.429478	1.00364e-13
IGHM	DER_IFN_ALPHA_RESPONSE_UP	0.38418	4.55929e-11
IGHD	DER_IFN_ALPHA_RESPONSE_UP	0.35556	1.38024e-09
IGHG1	DER_IFN_ALPHA_RESPONSE_UP	0.390397	2.07789e-11
IGHA1	DER_IFN_ALPHA_RESPONSE_UP	0.408515	1.91158e-12
MS4A1	DER_IFN_ALPHA_RESPONSE_UP	0.306275	2.32373e-07
CD8B	RADAEVA_RESPONSE_TO_IFNA1_UP	0.618664	0
CD3D	RADAEVA_RESPONSE_TO_IFNA1_UP	0.660688	0
CD19	RADAEVA_RESPONSE_TO_IFNA1_UP	0.387365	3.05462e-11
CXCR5	RADAEVA_RESPONSE_TO_IFNA1_UP	0.364558	4.89678e-10
CD79A	RADAEVA_RESPONSE_TO_IFNA1_UP	0.456437	1.77636e-15
IGHM	RADAEVA_RESPONSE_TO_IFNA1_UP	0.428711	1.12355e-13
IGHD	RADAEVA_RESPONSE_TO_IFNA1_UP	0.363301	5.67077e-10
IGHG1	RADAEVA_RESPONSE_TO_IFNA1_UP	0.416481	6.39044e-13
IGHA1	RADAEVA_RESPONSE_TO_IFNA1_UP	0.420921	3.42615e-13
MS4A1	RADAEVA_RESPONSE_TO_IFNA1_UP	0.323929	4.10923e-08
DER_IFN_ALPHA_RESPONSE_UP	RADAEVA_RESPONSE_TO_IFNA1_UP	0.940374	0
CD8B	DER_IFN_BETA_RESPONSE_UP	0.585258	0
CD3D	DER_IFN_BETA_RESPONSE_UP	0.642494	0
CD19	DER_IFN_BETA_RESPONSE_UP	0.337436	1.01069e-08
CXCR5	DER_IFN_BETA_RESPONSE_UP	0.326899	3.0363e-08
CD79A	DER_IFN_BETA_RESPONSE_UP	0.390183	2.13545e-11
IGHM	DER_IFN_BETA_RESPONSE_UP	0.362078	6.53694e-10
IGHD	DER_IFN_BETA_RESPONSE_UP	0.332208	1.75343e-08
IGHG1	DER_IFN_BETA_RESPONSE_UP	0.364988	4.65659e-10
IGHA1	DER_IFN_BETA_RESPONSE_UP	0.387842	2.87561e-11
MS4A1	DER_IFN_BETA_RESPONSE_UP	0.272306	4.79466e-06
DER_IFN_ALPHA_RESPONSE_UP	DER_IFN_BETA_RESPONSE_UP	0.96979	0
RADAEVA_RESPONSE_TO_IFNA1_UP	DER_IFN_BETA_RESPONSE_UP	0.917726	0
CD8B	SANA_RESPONSE_TO_IFNG_UP	0.769485	0
CD3D	SANA_RESPONSE_TO_IFNG_UP	0.794816	0
CD19	SANA_RESPONSE_TO_IFNG_UP	0.490067	0
CXCR5	SANA_RESPONSE_TO_IFNG_UP	0.456485	1.77636e-15
CD79A	SANA_RESPONSE_TO_IFNG_UP	0.563982	0
IGHM	SANA_RESPONSE_TO_IFNG_UP	0.539541	0
IGHD	SANA_RESPONSE_TO_IFNG_UP	0.470079	2.22045e-16
IGHG1	SANA_RESPONSE_TO_IFNG_UP	0.53917	0
IGHA1	SANA_RESPONSE_TO_IFNG_UP	0.512074	0
MS4A1	SANA_RESPONSE_TO_IFNG_UP	0.455376	1.9984e-15
DER_IFN_ALPHA_RESPONSE_UP	SANA_RESPONSE_TO_IFNG_UP	0.912028	0
RADAEVA_RESPONSE_TO_IFNA1_UP	SANA_RESPONSE_TO_IFNG_UP	0.896118	0
DER_IFN_BETA_RESPONSE_UP	SANA_RESPONSE_TO_IFNG_UP	0.90175	0
CD8B	DER_IFN_GAMMA_RESPONSE_UP	0.628441	0
CD3D	DER_IFN_GAMMA_RESPONSE_UP	0.679135	0
CD19	DER_IFN_GAMMA_RESPONSE_UP	0.330005	2.20478e-08
CXCR5	DER_IFN_GAMMA_RESPONSE_UP	0.29921	4.50586e-07
CD79A	DER_IFN_GAMMA_RESPONSE_UP	0.421951	2.96208e-13
IGHM	DER_IFN_GAMMA_RESPONSE_UP	0.376309	1.20453e-10
IGHD	DER_IFN_GAMMA_RESPONSE_UP	0.340781	7.06588e-09
IGHG1	DER_IFN_GAMMA_RESPONSE_UP	0.39244	1.59925e-11
IGHA1	DER_IFN_GAMMA_RESPONSE_UP	0.399697	6.21636e-12
MS4A1	DER_IFN_GAMMA_RESPONSE_UP	0.274363	4.03623e-06
DER_IFN_ALPHA_RESPONSE_UP	DER_IFN_GAMMA_RESPONSE_UP	0.964017	0
RADAEVA_RESPONSE_TO_IFNA1_UP	DER_IFN_GAMMA_RESPONSE_UP	0.896858	0
DER_IFN_BETA_RESPONSE_UP	DER_IFN_GAMMA_RESPONSE_UP	0.938755	0
SANA_RESPONSE_TO_IFNG_UP	DER_IFN_GAMMA_RESPONSE_UP	0.892455	0
CD8B	MOSERLE_IFNA_RESPONSE	0.545746	0
CD3D	MOSERLE_IFNA_RESPONSE	0.546346	0
CD19	MOSERLE_IFNA_RESPONSE	0.377294	1.06813e-10
CXCR5	MOSERLE_IFNA_RESPONSE	0.396319	9.6787e-12
CD79A	MOSERLE_IFNA_RESPONSE	0.382889	5.35652e-11
IGHM	MOSERLE_IFNA_RESPONSE	0.379491	8.15872e-11
IGHD	MOSERLE_IFNA_RESPONSE	0.329454	2.33428e-08
IGHG1	MOSERLE_IFNA_RESPONSE	0.360163	8.15693e-10
IGHA1	MOSERLE_IFNA_RESPONSE	0.335223	1.27772e-08
MS4A1	MOSERLE_IFNA_RESPONSE	0.381443	6.41085e-11
DER_IFN_ALPHA_RESPONSE_UP	MOSERLE_IFNA_RESPONSE	0.844496	0
RADAEVA_RESPONSE_TO_IFNA1_UP	MOSERLE_IFNA_RESPONSE	0.846509	0
DER_IFN_BETA_RESPONSE_UP	MOSERLE_IFNA_RESPONSE	0.870548	0
SANA_RESPONSE_TO_IFNG_UP	MOSERLE_IFNA_RESPONSE	0.84997	0
DER_IFN_GAMMA_RESPONSE_UP	MOSERLE_IFNA_RESPONSE	0.751294	0
CD8B	HALLMARK_INTERFERON_ALPHA_RESPONSE	0.662798	0
CD3D	HALLMARK_INTERFERON_ALPHA_RESPONSE	0.696874	0
CD19	HALLMARK_INTERFERON_ALPHA_RESPONSE	0.429922	9.41469e-14
CXCR5	HALLMARK_INTERFERON_ALPHA_RESPONSE	0.414532	8.37774e-13
CD79A	HALLMARK_INTERFERON_ALPHA_RESPONSE	0.483911	0
IGHM	HALLMARK_INTERFERON_ALPHA_RESPONSE	0.446013	8.43769e-15
IGHD	HALLMARK_INTERFERON_ALPHA_RESPONSE	0.405934	2.70939e-12
IGHG1	HALLMARK_INTERFERON_ALPHA_RESPONSE	0.437253	3.19744e-14
IGHA1	HALLMARK_INTERFERON_ALPHA_RESPONSE	0.445526	9.10383e-15
MS4A1	HALLMARK_INTERFERON_ALPHA_RESPONSE	0.378896	8.77796e-11
DER_IFN_ALPHA_RESPONSE_UP	HALLMARK_INTERFERON_ALPHA_RESPONSE	0.962818	0
RADAEVA_RESPONSE_TO_IFNA1_UP	HALLMARK_INTERFERON_ALPHA_RESPONSE	0.950352	0
DER_IFN_BETA_RESPONSE_UP	HALLMARK_INTERFERON_ALPHA_RESPONSE	0.95501	0
SANA_RESPONSE_TO_IFNG_UP	HALLMARK_INTERFERON_ALPHA_RESPONSE	0.944304	0
DER_IFN_GAMMA_RESPONSE_UP	HALLMARK_INTERFERON_ALPHA_RESPONSE	0.906651	0
MOSERLE_IFNA_RESPONSE	HALLMARK_INTERFERON_ALPHA_RESPONSE	0.916034	0
CD8B	HALLMARK_INTERFERON_GAMMA_RESPONSE	0.776137	0
CD3D	HALLMARK_INTERFERON_GAMMA_RESPONSE	0.810918	0
CD19	HALLMARK_INTERFERON_GAMMA_RESPONSE	0.514774	0
CXCR5	HALLMARK_INTERFERON_GAMMA_RESPONSE	0.487587	0
CD79A	HALLMARK_INTERFERON_GAMMA_RESPONSE	0.573525	0
IGHM	HALLMARK_INTERFERON_GAMMA_RESPONSE	0.535767	0
IGHD	HALLMARK_INTERFERON_GAMMA_RESPONSE	0.498699	0
IGHG1	HALLMARK_INTERFERON_GAMMA_RESPONSE	0.527633	0
IGHA1	HALLMARK_INTERFERON_GAMMA_RESPONSE	0.528042	0
MS4A1	HALLMARK_INTERFERON_GAMMA_RESPONSE	0.471517	0
DER_IFN_ALPHA_RESPONSE_UP	HALLMARK_INTERFERON_GAMMA_RESPONSE	0.920804	0
RADAEVA_RESPONSE_TO_IFNA1_UP	HALLMARK_INTERFERON_GAMMA_RESPONSE	0.875735	0
DER_IFN_BETA_RESPONSE_UP	HALLMARK_INTERFERON_GAMMA_RESPONSE	0.921315	0
SANA_RESPONSE_TO_IFNG_UP	HALLMARK_INTERFERON_GAMMA_RESPONSE	0.958728	0
DER_IFN_GAMMA_RESPONSE_UP	HALLMARK_INTERFERON_GAMMA_RESPONSE	0.893449	0
MOSERLE_IFNA_RESPONSE	HALLMARK_INTERFERON_GAMMA_RESPONSE	0.856887	0
HALLMARK_INTERFERON_ALPHA_RESPONSE	HALLMARK_INTERFERON_GAMMA_RESPONSE	0.946894	0
CD8B	TLS_9_GENE_SIGNATURE_Cabrita	0.638664	0
CD3D	TLS_9_GENE_SIGNATURE_Cabrita	0.671626	0
CD19	TLS_9_GENE_SIGNATURE_Cabrita	0.614189	0
CXCR5	TLS_9_GENE_SIGNATURE_Cabrita	0.525614	0
CD79A	TLS_9_GENE_SIGNATURE_Cabrita	0.641324	0
IGHM	TLS_9_GENE_SIGNATURE_Cabrita	0.561261	0
IGHD	TLS_9_GENE_SIGNATURE_Cabrita	0.569316	0
IGHG1	TLS_9_GENE_SIGNATURE_Cabrita	0.512139	0
IGHA1	TLS_9_GENE_SIGNATURE_Cabrita	0.533788	0
MS4A1	TLS_9_GENE_SIGNATURE_Cabrita	0.588821	0
DER_IFN_ALPHA_RESPONSE_UP	TLS_9_GENE_SIGNATURE_Cabrita	0.379629	8.02083e-11
RADAEVA_RESPONSE_TO_IFNA1_UP	TLS_9_GENE_SIGNATURE_Cabrita	0.334706	1.34932e-08
DER_IFN_BETA_RESPONSE_UP	TLS_9_GENE_SIGNATURE_Cabrita	0.317558	7.77884e-08
SANA_RESPONSE_TO_IFNG_UP	TLS_9_GENE_SIGNATURE_Cabrita	0.477601	0
DER_IFN_GAMMA_RESPONSE_UP	TLS_9_GENE_SIGNATURE_Cabrita	0.382173	5.85567e-11
MOSERLE_IFNA_RESPONSE	TLS_9_GENE_SIGNATURE_Cabrita	0.275521	3.66107e-06
HALLMARK_INTERFERON_ALPHA_RESPONSE	TLS_9_GENE_SIGNATURE_Cabrita	0.388866	2.52545e-11
HALLMARK_INTERFERON_GAMMA_RESPONSE	TLS_9_GENE_SIGNATURE_Cabrita	0.511911	0
CD8B	TLS_7_GENE_SIGNATURE_Cabrita	0.739039	0
CD3D	TLS_7_GENE_SIGNATURE_Cabrita	0.814544	0
CD19	TLS_7_GENE_SIGNATURE_Cabrita	0.657307	0
CXCR5	TLS_7_GENE_SIGNATURE_Cabrita	0.742218	0
CD79A	TLS_7_GENE_SIGNATURE_Cabrita	0.711687	0
IGHM	TLS_7_GENE_SIGNATURE_Cabrita	0.638599	0
IGHD	TLS_7_GENE_SIGNATURE_Cabrita	0.629335	0
IGHG1	TLS_7_GENE_SIGNATURE_Cabrita	0.585409	0
IGHA1	TLS_7_GENE_SIGNATURE_Cabrita	0.594211	0
MS4A1	TLS_7_GENE_SIGNATURE_Cabrita	0.677872	0
DER_IFN_ALPHA_RESPONSE_UP	TLS_7_GENE_SIGNATURE_Cabrita	0.62666	0
RADAEVA_RESPONSE_TO_IFNA1_UP	TLS_7_GENE_SIGNATURE_Cabrita	0.643493	0
DER_IFN_BETA_RESPONSE_UP	TLS_7_GENE_SIGNATURE_Cabrita	0.613708	0
SANA_RESPONSE_TO_IFNG_UP	TLS_7_GENE_SIGNATURE_Cabrita	0.742944	0
DER_IFN_GAMMA_RESPONSE_UP	TLS_7_GENE_SIGNATURE_Cabrita	0.619189	0
MOSERLE_IFNA_RESPONSE	TLS_7_GENE_SIGNATURE_Cabrita	0.572368	0
HALLMARK_INTERFERON_ALPHA_RESPONSE	TLS_7_GENE_SIGNATURE_Cabrita	0.673867	0
HALLMARK_INTERFERON_GAMMA_RESPONSE	TLS_7_GENE_SIGNATURE_Cabrita	0.768879	0
TLS_9_GENE_SIGNATURE_Cabrita	TLS_7_GENE_SIGNATURE_Cabrita	0.608012	0
CD8B	IGH.clonality	0.221487	0.000337128
CD3D	IGH.clonality	0.168076	0.00681254
CD19	IGH.clonality	0.237241	0.000119469
CXCR5	IGH.clonality	0.121744	0.0507878
CD79A	IGH.clonality	0.306663	5.0771e-07
IGHM	IGH.clonality	0.205269	0.000911584
IGHD	IGH.clonality	0.0146308	0.815081
IGHG1	IGH.clonality	0.359735	2.67253e-09
IGHA1	IGH.clonality	0.131151	0.0352503
MS4A1	IGH.clonality	0.253882	3.69201e-05
DER_IFN_ALPHA_RESPONSE_UP	IGH.clonality	0.0963492	0.122667
RADAEVA_RESPONSE_TO_IFNA1_UP	IGH.clonality	0.0918475	0.141227
DER_IFN_BETA_RESPONSE_UP	IGH.clonality	0.0937487	0.133142
SANA_RESPONSE_TO_IFNG_UP	IGH.clonality	0.160139	0.00998447
DER_IFN_GAMMA_RESPONSE_UP	IGH.clonality	0.118538	0.057242
MOSERLE_IFNA_RESPONSE	IGH.clonality	0.110645	0.0760565
HALLMARK_INTERFERON_ALPHA_RESPONSE	IGH.clonality	0.103405	0.0974565
HALLMARK_INTERFERON_GAMMA_RESPONSE	IGH.clonality	0.145995	0.0189643
TLS_9_GENE_SIGNATURE_Cabrita	IGH.clonality	0.0943581	0.130628
TLS_7_GENE_SIGNATURE_Cabrita	IGH.clonality	0.128964	0.0384472
CD8B	TRB.clonality	0.450358	2.73115e-14
CD3D	TRB.clonality	0.358737	2.97758e-09
CD19	TRB.clonality	0.178538	0.00401517
CXCR5	TRB.clonality	0.110152	0.0773811
CD79A	TRB.clonality	0.208903	0.000734116
IGHM	TRB.clonality	0.172452	0.00547994
IGHD	TRB.clonality	0.187282	0.00252473
IGHG1	TRB.clonality	0.167789	0.00690945
IGHA1	TRB.clonality	0.153504	0.0135754
MS4A1	TRB.clonality	0.156834	0.0116518
DER_IFN_ALPHA_RESPONSE_UP	TRB.clonality	0.280121	4.89204e-06
RADAEVA_RESPONSE_TO_IFNA1_UP	TRB.clonality	0.235337	0.000135935
DER_IFN_BETA_RESPONSE_UP	TRB.clonality	0.272652	8.88633e-06
SANA_RESPONSE_TO_IFNG_UP	TRB.clonality	0.351521	6.43007e-09
DER_IFN_GAMMA_RESPONSE_UP	TRB.clonality	0.314327	2.52838e-07
MOSERLE_IFNA_RESPONSE	TRB.clonality	0.274867	7.45849e-06
HALLMARK_INTERFERON_ALPHA_RESPONSE	TRB.clonality	0.278785	5.45037e-06
HALLMARK_INTERFERON_GAMMA_RESPONSE	TRB.clonality	0.335815	3.21702e-08
TLS_9_GENE_SIGNATURE_Cabrita	TRB.clonality	0.185701	0.00274987
TLS_7_GENE_SIGNATURE_Cabrita	TRB.clonality	0.201548	0.00113358
IGH.clonality	TRB.clonality	0.188315	0.00285112
CD8B	IGH.diversity	0.449768	2.9754e-14
CD3D	IGH.diversity	0.45845	8.21565e-15
CD19	IGH.diversity	0.55368	0
CXCR5	IGH.diversity	0.438367	1.53433e-13
CD79A	IGH.diversity	0.586224	0
IGHM	IGH.diversity	0.651289	0
IGHD	IGH.diversity	0.625419	0
IGHG1	IGH.diversity	0.54939	0
IGHA1	IGH.diversity	0.657151	0
MS4A1	IGH.diversity	0.522779	0
DER_IFN_ALPHA_RESPONSE_UP	IGH.diversity	0.216222	0.000469389
RADAEVA_RESPONSE_TO_IFNA1_UP	IGH.diversity	0.254289	3.58376e-05
DER_IFN_BETA_RESPONSE_UP	IGH.diversity	0.19345	0.00179799
SANA_RESPONSE_TO_IFNG_UP	IGH.diversity	0.323621	1.057e-07
DER_IFN_GAMMA_RESPONSE_UP	IGH.diversity	0.174739	0.00488106
MOSERLE_IFNA_RESPONSE	IGH.diversity	0.23685	0.000122688
HALLMARK_INTERFERON_ALPHA_RESPONSE	IGH.diversity	0.280684	4.67351e-06
HALLMARK_INTERFERON_GAMMA_RESPONSE	IGH.diversity	0.345732	1.17612e-08
TLS_9_GENE_SIGNATURE_Cabrita	IGH.diversity	0.424573	1.02918e-12
TLS_7_GENE_SIGNATURE_Cabrita	IGH.diversity	0.442843	8.12683e-14
IGH.clonality	IGH.diversity	-0.226095	0.000250733
TRB.clonality	IGH.diversity	0.0436172	0.493261
CD8B	TRB.diversity	0.69736	0
CD3D	TRB.diversity	0.717252	0
CD19	TRB.diversity	0.555457	0
CXCR5	TRB.diversity	0.513417	0
CD79A	TRB.diversity	0.595875	0
IGHM	TRB.diversity	0.527413	0
IGHD	TRB.diversity	0.483862	0
IGHG1	TRB.diversity	0.474338	6.66134e-16
IGHA1	TRB.diversity	0.505006	0
MS4A1	TRB.diversity	0.508447	0
DER_IFN_ALPHA_RESPONSE_UP	TRB.diversity	0.440146	1.1946e-13
RADAEVA_RESPONSE_TO_IFNA1_UP	TRB.diversity	0.427283	7.12985e-13
DER_IFN_BETA_RESPONSE_UP	TRB.diversity	0.390899	7.56004e-11
SANA_RESPONSE_TO_IFNG_UP	TRB.diversity	0.523374	0
DER_IFN_GAMMA_RESPONSE_UP	TRB.diversity	0.407374	9.81037e-12
MOSERLE_IFNA_RESPONSE	TRB.diversity	0.375467	4.6325e-10
HALLMARK_INTERFERON_ALPHA_RESPONSE	TRB.diversity	0.468795	1.77636e-15
HALLMARK_INTERFERON_GAMMA_RESPONSE	TRB.diversity	0.559328	0
TLS_9_GENE_SIGNATURE_Cabrita	TRB.diversity	0.537865	0
TLS_7_GENE_SIGNATURE_Cabrita	TRB.diversity	0.623482	0
IGH.clonality	TRB.diversity	0.166722	0.00838742
TRB.clonality	TRB.diversity	0.085933	0.16878
IGH.diversity	TRB.diversity	0.615998	0
CD8B	SHM_occurrence_frequency	0.471751	1.55942e-12
CD3D	SHM_occurrence_frequency	0.419031	5.97732e-10
CD19	SHM_occurrence_frequency	0.591056	0
CXCR5	SHM_occurrence_frequency	0.441088	5.61431e-11
CD79A	SHM_occurrence_frequency	0.644792	0
IGHM	SHM_occurrence_frequency	0.661574	0
IGHD	SHM_occurrence_frequency	0.556509	0
IGHG1	SHM_occurrence_frequency	0.575767	0
IGHA1	SHM_occurrence_frequency	0.538695	0
MS4A1	SHM_occurrence_frequency	0.538641	0
DER_IFN_ALPHA_RESPONSE_UP	SHM_occurrence_frequency	0.165041	0.0192146
RADAEVA_RESPONSE_TO_IFNA1_UP	SHM_occurrence_frequency	0.183279	0.00920551
DER_IFN_BETA_RESPONSE_UP	SHM_occurrence_frequency	0.152545	0.0306275
SANA_RESPONSE_TO_IFNG_UP	SHM_occurrence_frequency	0.330057	1.71031e-06
DER_IFN_GAMMA_RESPONSE_UP	SHM_occurrence_frequency	0.159776	0.0234721
MOSERLE_IFNA_RESPONSE	SHM_occurrence_frequency	0.224188	0.00137704
HALLMARK_INTERFERON_ALPHA_RESPONSE	SHM_occurrence_frequency	0.248172	0.000381982
HALLMARK_INTERFERON_GAMMA_RESPONSE	SHM_occurrence_frequency	0.35164	3.07672e-07
TLS_9_GENE_SIGNATURE_Cabrita	SHM_occurrence_frequency	0.371459	5.66692e-08
TLS_7_GENE_SIGNATURE_Cabrita	SHM_occurrence_frequency	0.434903	1.10882e-10
IGH.clonality	SHM_occurrence_frequency	0.196352	0.00521161
TRB.clonality	SHM_occurrence_frequency	0.186245	0.00811591
IGH.diversity	SHM_occurrence_frequency	0.712518	0
TRB.diversity	SHM_occurrence_frequency	0.604596	0
CD8B	Germline_IGH.diversity	0.42324	3.85622e-10
CD3D	Germline_IGH.diversity	0.42448	3.38525e-10
CD19	Germline_IGH.diversity	0.533543	4.44089e-16
CXCR5	Germline_IGH.diversity	0.444392	3.88107e-11
CD79A	Germline_IGH.diversity	0.556886	0
IGHM	Germline_IGH.diversity	0.656218	0
IGHD	Germline_IGH.diversity	0.644511	0
IGHG1	Germline_IGH.diversity	0.51051	9.76996e-15
IGHA1	Germline_IGH.diversity	0.63273	0
MS4A1	Germline_IGH.diversity	0.50981	1.06581e-14
DER_IFN_ALPHA_RESPONSE_UP	Germline_IGH.diversity	0.182071	0.0096855
RADAEVA_RESPONSE_TO_IFNA1_UP	Germline_IGH.diversity	0.212768	0.00242541
DER_IFN_BETA_RESPONSE_UP	Germline_IGH.diversity	0.181421	0.0099528
SANA_RESPONSE_TO_IFNG_UP	Germline_IGH.diversity	0.334055	1.25681e-06
DER_IFN_GAMMA_RESPONSE_UP	Germline_IGH.diversity	0.160808	0.0225786
MOSERLE_IFNA_RESPONSE	Germline_IGH.diversity	0.214002	0.00228458
HALLMARK_INTERFERON_ALPHA_RESPONSE	Germline_IGH.diversity	0.260462	0.00018823
HALLMARK_INTERFERON_GAMMA_RESPONSE	Germline_IGH.diversity	0.335254	1.14498e-06
TLS_9_GENE_SIGNATURE_Cabrita	Germline_IGH.diversity	0.379117	2.85715e-08
TLS_7_GENE_SIGNATURE_Cabrita	Germline_IGH.diversity	0.434176	1.2e-10
IGH.clonality	Germline_IGH.diversity	-0.109777	0.12082
TRB.clonality	Germline_IGH.diversity	0.101388	0.152102
IGH.diversity	Germline_IGH.diversity	0.902502	0
TRB.diversity	Germline_IGH.diversity	0.545115	0
SHM_occurrence_frequency	Germline_IGH.diversity	0.804052	0
CD8B	Germline_IGH.clonality	0.352416	2.88579e-07
CD3D	Germline_IGH.clonality	0.306693	9.50272e-06
CD19	Germline_IGH.clonality	0.430035	1.87635e-10
CXCR5	Germline_IGH.clonality	0.237539	0.000685217
CD79A	Germline_IGH.clonality	0.527487	8.88178e-16
IGHM	Germline_IGH.clonality	0.373449	4.7513e-08
IGHD	Germline_IGH.clonality	0.172626	0.0142638
IGHG1	Germline_IGH.clonality	0.479738	5.77316e-13
IGHA1	Germline_IGH.clonality	0.230989	0.00096981
MS4A1	Germline_IGH.clonality	0.363177	1.16527e-07
DER_IFN_ALPHA_RESPONSE_UP	Germline_IGH.clonality	0.137397	0.0517721
RADAEVA_RESPONSE_TO_IFNA1_UP	Germline_IGH.clonality	0.110321	0.118977
DER_IFN_BETA_RESPONSE_UP	Germline_IGH.clonality	0.115113	0.103685
SANA_RESPONSE_TO_IFNG_UP	Germline_IGH.clonality	0.21034	0.00272578
DER_IFN_GAMMA_RESPONSE_UP	Germline_IGH.clonality	0.138781	0.0494362
MOSERLE_IFNA_RESPONSE	Germline_IGH.clonality	0.144501	0.0406936
HALLMARK_INTERFERON_ALPHA_RESPONSE	Germline_IGH.clonality	0.155701	0.0273035
HALLMARK_INTERFERON_GAMMA_RESPONSE	Germline_IGH.clonality	0.231586	0.000939967
TLS_9_GENE_SIGNATURE_Cabrita	Germline_IGH.clonality	0.264771	0.000145645
TLS_7_GENE_SIGNATURE_Cabrita	Germline_IGH.clonality	0.227636	0.00115428
IGH.clonality	Germline_IGH.clonality	0.691732	0
TRB.clonality	Germline_IGH.clonality	0.163777	0.0201701
IGH.diversity	Germline_IGH.clonality	0.147566	0.036571
TRB.diversity	Germline_IGH.clonality	0.495038	7.99361e-14
SHM_occurrence_frequency	Germline_IGH.clonality	0.5919	0
Germline_IGH.diversity	Germline_IGH.clonality	0.24583	0.000435407
CD8B	T cells	0.916242	0
CD3D	T cells	0.956209	0
CD19	T cells	0.687662	0
CXCR5	T cells	0.614376	0
CD79A	T cells	0.746709	0
IGHM	T cells	0.684849	0
IGHD	T cells	0.631111	0
IGHG1	T cells	0.657964	0
IGHA1	T cells	0.654719	0
MS4A1	T cells	0.63988	0
DER_IFN_ALPHA_RESPONSE_UP	T cells	0.635342	0
RADAEVA_RESPONSE_TO_IFNA1_UP	T cells	0.611322	0
DER_IFN_BETA_RESPONSE_UP	T cells	0.60285	0
SANA_RESPONSE_TO_IFNG_UP	T cells	0.759822	0
DER_IFN_GAMMA_RESPONSE_UP	T cells	0.614565	0
MOSERLE_IFNA_RESPONSE	T cells	0.566758	0
HALLMARK_INTERFERON_ALPHA_RESPONSE	T cells	0.675705	0
HALLMARK_INTERFERON_GAMMA_RESPONSE	T cells	0.793784	0
TLS_9_GENE_SIGNATURE_Cabrita	T cells	0.658062	0
TLS_7_GENE_SIGNATURE_Cabrita	T cells	0.822478	0
IGH.clonality	T cells	0.177696	0.00419402
TRB.clonality	T cells	0.372544	6.46154e-10
IGH.diversity	T cells	0.482641	2.22045e-16
TRB.diversity	T cells	0.736798	0
SHM_occurrence_frequency	T cells	0.459253	7.01617e-12
Germline_IGH.diversity	T cells	0.432679	1.41141e-10
Germline_IGH.clonality	T cells	0.33576	1.10063e-06
CD8B	CD8 T cells	1	0
CD3D	CD8 T cells	0.92872	0
CD19	CD8 T cells	0.650731	0
CXCR5	CD8 T cells	0.544023	0
CD79A	CD8 T cells	0.725638	0
IGHM	CD8 T cells	0.687099	0
IGHD	CD8 T cells	0.608713	0
IGHG1	CD8 T cells	0.660456	0
IGHA1	CD8 T cells	0.637926	0
MS4A1	CD8 T cells	0.613753	0
DER_IFN_ALPHA_RESPONSE_UP	CD8 T cells	0.632949	0
RADAEVA_RESPONSE_TO_IFNA1_UP	CD8 T cells	0.618664	0
DER_IFN_BETA_RESPONSE_UP	CD8 T cells	0.585258	0
SANA_RESPONSE_TO_IFNG_UP	CD8 T cells	0.769485	0
DER_IFN_GAMMA_RESPONSE_UP	CD8 T cells	0.628441	0
MOSERLE_IFNA_RESPONSE	CD8 T cells	0.545746	0
HALLMARK_INTERFERON_ALPHA_RESPONSE	CD8 T cells	0.662798	0
HALLMARK_INTERFERON_GAMMA_RESPONSE	CD8 T cells	0.776137	0
TLS_9_GENE_SIGNATURE_Cabrita	CD8 T cells	0.638664	0
TLS_7_GENE_SIGNATURE_Cabrita	CD8 T cells	0.739039	0
IGH.clonality	CD8 T cells	0.221487	0.000337128
TRB.clonality	CD8 T cells	0.450358	2.73115e-14
IGH.diversity	CD8 T cells	0.449768	2.9754e-14
TRB.diversity	CD8 T cells	0.69736	0
SHM_occurrence_frequency	CD8 T cells	0.471751	1.55942e-12
Germline_IGH.diversity	CD8 T cells	0.42324	3.85622e-10
Germline_IGH.clonality	CD8 T cells	0.352416	2.88579e-07
T cells	CD8 T cells	0.916242	0
CD8B	Cytotoxic lymphocytes	0.828743	0
CD3D	Cytotoxic lymphocytes	0.794734	0
CD19	Cytotoxic lymphocytes	0.553967	0
CXCR5	Cytotoxic lymphocytes	0.491635	0
CD79A	Cytotoxic lymphocytes	0.629458	0
IGHM	Cytotoxic lymphocytes	0.572151	0
IGHD	Cytotoxic lymphocytes	0.501124	0
IGHG1	Cytotoxic lymphocytes	0.568941	0
IGHA1	Cytotoxic lymphocytes	0.486372	0
MS4A1	Cytotoxic lymphocytes	0.550404	0
DER_IFN_ALPHA_RESPONSE_UP	Cytotoxic lymphocytes	0.587119	0
RADAEVA_RESPONSE_TO_IFNA1_UP	Cytotoxic lymphocytes	0.595149	0
DER_IFN_BETA_RESPONSE_UP	Cytotoxic lymphocytes	0.564302	0
SANA_RESPONSE_TO_IFNG_UP	Cytotoxic lymphocytes	0.708443	0
DER_IFN_GAMMA_RESPONSE_UP	Cytotoxic lymphocytes	0.592943	0
MOSERLE_IFNA_RESPONSE	Cytotoxic lymphocytes	0.53932	0
HALLMARK_INTERFERON_ALPHA_RESPONSE	Cytotoxic lymphocytes	0.624841	0
HALLMARK_INTERFERON_GAMMA_RESPONSE	Cytotoxic lymphocytes	0.723364	0
TLS_9_GENE_SIGNATURE_Cabrita	Cytotoxic lymphocytes	0.550273	0
TLS_7_GENE_SIGNATURE_Cabrita	Cytotoxic lymphocytes	0.676345	0
IGH.clonality	Cytotoxic lymphocytes	0.226743	0.00024039
TRB.clonality	Cytotoxic lymphocytes	0.43585	2.18492e-13
IGH.diversity	Cytotoxic lymphocytes	0.328344	6.70897e-08
TRB.diversity	Cytotoxic lymphocytes	0.537177	0
SHM_occurrence_frequency	Cytotoxic lymphocytes	0.39853	4.6437e-09
Germline_IGH.diversity	Cytotoxic lymphocytes	0.294252	2.23553e-05
Germline_IGH.clonality	Cytotoxic lymphocytes	0.296965	1.86127e-05
T cells	Cytotoxic lymphocytes	0.803486	0
CD8 T cells	Cytotoxic lymphocytes	0.828743	0
CD8B	B lineage	0.692411	0
CD3D	B lineage	0.707059	0
CD19	B lineage	0.906633	0
CXCR5	B lineage	0.687385	0
CD79A	B lineage	0.907949	0
IGHM	B lineage	0.832034	0
IGHD	B lineage	0.785721	0
IGHG1	B lineage	0.825079	0
IGHA1	B lineage	0.76375	0
MS4A1	B lineage	0.920328	0
DER_IFN_ALPHA_RESPONSE_UP	B lineage	0.360915	7.47852e-10
RADAEVA_RESPONSE_TO_IFNA1_UP	B lineage	0.377339	1.06232e-10
DER_IFN_BETA_RESPONSE_UP	B lineage	0.340334	7.41371e-09
SANA_RESPONSE_TO_IFNG_UP	B lineage	0.518144	0
DER_IFN_GAMMA_RESPONSE_UP	B lineage	0.338154	9.36256e-09
MOSERLE_IFNA_RESPONSE	B lineage	0.385416	3.90514e-11
HALLMARK_INTERFERON_ALPHA_RESPONSE	B lineage	0.433822	5.32907e-14
HALLMARK_INTERFERON_GAMMA_RESPONSE	B lineage	0.541805	0
TLS_9_GENE_SIGNATURE_Cabrita	B lineage	0.637212	0
TLS_7_GENE_SIGNATURE_Cabrita	B lineage	0.730199	0
IGH.clonality	B lineage	0.261457	2.10505e-05
TRB.clonality	B lineage	0.165727	0.00764157
IGH.diversity	B lineage	0.594388	0
TRB.diversity	B lineage	0.577427	0
SHM_occurrence_frequency	B lineage	0.592403	0
Germline_IGH.diversity	B lineage	0.556657	0
Germline_IGH.clonality	B lineage	0.429731	1.93839e-10
T cells	B lineage	0.727995	0
CD8 T cells	B lineage	0.692411	0
Cytotoxic lymphocytes	B lineage	0.598494	0

### Sheet: B
Supp. Table 3: Univariate and Multivariate Survival Analysis on T cell and B cell related factors
B) Univariate CoxPH analysis of survival of T cell and B cell related variables from the bulk RNA-seq datasets of ICI or MAPKi-treated melanoma
		ICI.OT	ICI.OT	ICI.OT	ICI.OT	ICI.OT	ICI.PT	ICI.PT	ICI.PT	ICI.PT	ICI.PT	MAPKi.OT	MAPKi.OT	MAPKi.OT	MAPKi.OT	MAPKi.OT	MAPKi.PT	MAPKi.PT	MAPKi.PT	MAPKi.PT	MAPKi.PT
Variable	clusterID	HR	HR.lowerCI	HR.upperCI	HR.P	logRank.P	HR	HR.lowerCI	HR.upperCI	HR.P	logRank.P	HR	HR.lowerCI	HR.upperCI	HR.P	logRank.P	HR	HR.lowerCI	HR.upperCI	HR.P	logRank.P
CD3D	1	0.335502743417527	0.18115109878664	0.62137128394271	0.0005143	0.000278779	0.716472173150805	0.404852673906025	1.26794858472046	0.252283	0.250102	0.727828105249579	0.279029246719474	1.89848826608405	0.516046	0.514349	0.594523428451433	0.304354774873649	1.16133583619439	0.127975	0.123957
CD8 T cells	1	0.345559739724666	0.186359035577153	0.640760633627245	0.000744229	0.00043124	0.764667008516073	0.433229426449576	1.34966740072301	0.354666	0.353229	0.553327144969926	0.210147739549002	1.45693182338122	0.230882	0.22468	0.647771570441334	0.332773346006727	1.26094235763567	0.201353	0.197927
CD8B	1	0.345559739724666	0.186359035577153	0.640760633627245	0.000744229	0.00043124	0.764667008516073	0.433229426449576	1.34966740072301	0.354666	0.353229	0.553327144969926	0.210147739549002	1.45693182338122	0.230882	0.22468	0.647771570441334	0.332773346006727	1.26094235763567	0.201353	0.197927
Cytotoxic lymphocytes	1	0.38351289427172	0.207082929618922	0.710257191857073	0.00230305	0.00157528	1.16147185620805	0.657206509459585	2.052652938378	0.606407	0.606081	0.64323106627898	0.243387294389538	1.69994989123877	0.373527	0.370041	0.825341108228284	0.424157886905363	1.60597731637483	0.571955	0.571379
T cells	1	0.399546959728957	0.217213578658668	0.734934593014138	0.00317369	0.0023045	0.847081581526214	0.48072780625236	1.49262679717818	0.565844	0.565399	0.47855520143648	0.182064194400606	1.25788094455298	0.135002	0.127002	0.682414716663504	0.350095300940574	1.33018022312153	0.261813	0.259033
B lineage	2	0.314592739200802	0.167804831297379	0.589783922147475	0.000310263	0.000144743	0.89503421574983	0.507264022250044	1.57922938001709	0.701892	0.701749	0.579003758220476	0.220080540406664	1.52328484569317	0.268206	0.262729	0.708645808802139	0.36262264230978	1.38485252640082	0.3137	0.311437
CD19	2	0.306441501587324	0.163062570321973	0.575891780128772	0.00023848	0.00010618	0.879974626245891	0.498637600348689	1.55294214133692	0.659071	0.658857	0.604453175542678	0.229405674757103	1.59265302312368	0.308464	0.303797	0.687435734682414	0.351724441416104	1.34357421228877	0.273002	0.270352
IGHD	2	0.429795098321496	0.23362766771608	0.790676157267781	0.00662509	0.00520291	0.779747142581813	0.442409741813852	1.37430429056946	0.389575	0.388358	0.592962760784126	0.227013084951526	1.54883070177127	0.286032	0.280825	0.585570664691646	0.299894861300244	1.14337738853125	0.116994	0.112902
MS4A1	2	0.309655104104701	0.165124423520934	0.580691102221695	0.000257915	0.000115708	0.725188593978796	0.410868490071598	1.27996794484118	0.267662	0.265615	0.475842014813293	0.180863850850728	1.25191198792096	0.132389	0.124377	0.842280321330377	0.431475284083008	1.64421037744521	0.615012	0.6146
CXCR5	3	0.519950251366308	0.284124589531376	0.951513082136922	0.0339084	0.0309318	0.853828249356219	0.484367264176079	1.50510311764935	0.584819	0.584431	0.496823569233932	0.186502190635596	1.32348932795449	0.161719	0.154461	1.57807086679049	0.745713317583305	3.33949736700888	0.232949	0.229405
TLS_7_GENE_SIGNATURE_Cabrita	3	0.380222354117452	0.205832926212743	0.702361090767348	0.00201283	0.00136464	0.616747833907318	0.348429928702868	1.09169121046931	0.0971463	0.0939517	0.818249382764928	0.314114005148033	2.1314937934068	0.681341	0.680851	0.621929197593806	0.318054295419905	1.21613174979767	0.165117	0.161398
CD79A	4	0.312053365216604	0.166358013138407	0.585347834504317	0.000284908	0.000130778	0.819080486917354	0.463435503141113	1.44765094495681	0.492195	0.491489	0.604453175542678	0.229405674757103	1.59265302312368	0.308464	0.303797	0.685026777616582	0.351917364751406	1.33344282792991	0.265629	0.262864
IGHA1	4	0.464337149326075	0.253924821115549	0.849105602583659	0.0127339	0.0107411	1.22308835736614	0.691957076557512	2.16190451778732	0.488358	0.487648	0.655726890887284	0.25163920595781	1.70870732879675	0.387799	0.384395	0.818864853036288	0.42085925854987	1.59326338655013	0.556243	0.555601
IGHG1	4	0.241930944379921	0.127036822002279	0.460737138461401	1.57625e-05	3.27359e-06	0.811350967856523	0.459022766018306	1.43411273203705	0.471929	0.471137	1.71810061746739	0.649971793783312	4.54153512502408	0.275151	0.269926	0.677715560735832	0.348288648470814	1.31872911529005	0.252049	0.249139
IGHM	4	0.359325551003105	0.19375854746456	0.666369836547734	0.00116181	0.000707338	0.857143304537406	0.484839158613022	1.51533685235954	0.59594	0.595584	0.831085243418313	0.319002805895163	2.16519312389581	0.704895	0.704506	0.823231374882227	0.422887585450573	1.60257694930535	0.567097	0.566503
DER_IFN_ALPHA_RESPONSE_UP	5	0.517890048233645	0.283379072990425	0.94647109692715	0.0324528	0.0294958	0.807502141278229	0.454448511001517	1.43483737405567	0.466017	0.465177	0.869094633484079	0.329141872664807	2.29483254693649	0.777014	0.776854	0.574841228101158	0.293181496142421	1.12709172261106	0.107029	0.102952
DER_IFN_BETA_RESPONSE_UP	5	0.450627074124691	0.244978054202092	0.828910004186188	0.0103654	0.00853873	0.723340660790287	0.407075762230347	1.28531777152691	0.269507	0.267438	1.2298479899527	0.466890483364276	3.23957358798982	0.675461	0.674964	0.634165210304188	0.324696304771374	1.23858974694316	0.182374	0.17882
DER_IFN_GAMMA_RESPONSE_UP	5	0.615300940325459	0.33842201041977	1.11870751756304	0.11134	0.107904	0.831975045134026	0.467808042696679	1.47962927643501	0.531173	0.530604	1.11050550754158	0.42015467199016	2.93516308277317	0.832604	0.832536	0.702170184051239	0.354107825082418	1.39235264641722	0.311389	0.309094
HALLMARK_INTERFERON_ALPHA_RESPONSE	5	0.54398008960353	0.297688937764966	0.994038744290518	0.0477707	0.0444805	0.735780496110871	0.413923018486386	1.30790730227284	0.295842	0.293977	0.920439678634056	0.349950034185887	2.42094333259571	0.866565	0.86653	0.693974864025641	0.355258936326709	1.35563405351332	0.28492	0.282394
HALLMARK_INTERFERON_GAMMA_RESPONSE	5	0.487798915425828	0.266609239631932	0.892496382417628	0.0198617	0.0174159	0.72215632940781	0.407943249520618	1.27838802263942	0.263949	0.261862	0.593441181099783	0.227700547831989	1.54664729083111	0.285663	0.2804	0.843210022522937	0.423782693674295	1.67775407702134	0.627086	0.626716
MOSERLE_IFNA_RESPONSE	5	0.561749303034715	0.307488083079747	1.02625856683411	0.0607016	0.0572574	0.69679759369813	0.394585339356536	1.23047371038993	0.213083	0.210623	0.842647444488486	0.313127634046201	2.26762073512237	0.734633	0.734339	0.692129670952777	0.35475426499178	1.35035298708614	0.280532	0.277944
RADAEVA_RESPONSE_TO_IFNA1_UP	5	0.617502110969213	0.339519975820336	1.12308224613332	0.114195	0.110779	0.776126423318656	0.438156704165326	1.3747871919954	0.38495	0.383698	1.2298479899527	0.466890483364276	3.23957358798982	0.675461	0.674964	0.799182251799614	0.401637757813389	1.59021969216414	0.523105	0.522332
SANA_RESPONSE_TO_IFNG_UP	5	0.664349125614642	0.366520251858594	1.20418928685889	0.17777	0.174801	0.822101603749717	0.46435947927318	1.45544793862226	0.501483	0.500806	0.920439678634056	0.349950034185887	2.42094333259571	0.866565	0.86653	0.701746584546835	0.360771486627984	1.36498666656255	0.296775	0.294308
TLS_9_GENE_SIGNATURE_Cabrita	6	0.280305490363284	0.147697274486836	0.531974392897846	9.99564e-05	3.72629e-05	0.758320471529302	0.428491330557413	1.34203400753139	0.342176	0.340646	0.527826883737817	0.200108352495688	1.39225182618191	0.196618	0.189789	0.528040317325653	0.266923949717725	1.04459182855731	0.0665609	0.0626041
Germline_IGH.clonality	7	0.943184141195324	0.442323273007823	2.01119040866436	0.879658	0.879641	0.817885527617883	0.40384812417328	1.65640669411593	0.576607	0.575971	0.522956345541535	0.190028187298969	1.43917248924703	0.209446	0.202547	0.397797102524635	0.175226595805098	0.903073726051299	0.0275463	0.0229547
IGH.clonality	7	1.54065589212527	0.829123025408892	2.86280866071681	0.171561	0.168321	1.28783031567642	0.714783825035328	2.32029162368533	0.399715	0.398469	0.80969770800196	0.294072994291043	2.22941375465022	0.68291	0.682446	0.509887265495212	0.25683683656351	1.01225753670228	0.0542114	0.0501879
TRB.clonality	8	0.605340656440173	0.321658838534513	1.13921107223081	0.119718	0.116181	1.32717412776448	0.727135050554165	2.42237142063914	0.356521	0.354928	0.262403979136052	0.0783449895931535	0.878880048666837	0.0300595	0.020807	1.16145143401955	0.585516555782778	2.30389631217622	0.668441	0.668177
Germline_IGH.diversity	9	0.423155420240049	0.194727824432882	0.919542495788784	0.0298721	0.0253914	0.503249574603916	0.243764180112952	1.03895549469849	0.0633631	0.0584025	0.546816576371898	0.20206729399595	1.47974648584682	0.234656	0.227924	0.75631047527375	0.35755886637944	1.59975206544534	0.464947	0.463567
IGH.diversity	9	0.434274196516489	0.230398182491447	0.818557141903859	0.00990769	0.00804284	0.59186195370884	0.325810296089072	1.07516728738455	0.0850684	0.0815614	0.792804884039557	0.288421229025365	2.17924175096591	0.652681	0.652045	0.929277394659695	0.471584603039311	1.8311803876971	0.832155	0.83212
SHM_occurrence_frequency	9	0.696156539941314	0.325649470480756	1.48820732730687	0.350133	0.347588	0.593169174342322	0.291778083483486	1.2058810764307	0.149079	0.144577	0.45115340643154	0.165310405351926	1.23125580450591	0.120222	0.111478	0.575016721983105	0.270850779373354	1.22076159915501	0.149687	0.144896
TRB.diversity	10	0.857006958185777	0.456383343281011	1.60930703802352	0.631243	0.63091	0.570991860608115	0.310967325695631	1.04844360786583	0.0707021	0.0671112	0.530394649053069	0.201922891550891	1.39319757944942	0.198102	0.191172	0.418173100406883	0.209098418691116	0.836298729557702	0.0136822	0.0112844

### Sheet: C
Supp. Table 3: Univariate and Multivariate Survival Analysis on T cell and B cell related factors
C) Multivariate CoxPH analysis of survival of significant T cell and B cell related variables (ICI-OT only, with interaction term)
Sample group	V1	V2	Concordance	V1.HR	V1.HR.P	V2.HR	V2.HR.P	Int.HR	Int.HR.P
ICI.OT	CD19	IGH.diversity	0.667943	0.53	0.012545	1.01907	0.876133	1.10227	0.0303905
ICI.OT	IGH.diversity	HALLMARK_INTERFERON_GAMMA_RESPONSE	0.678884	0.93297	0.474258	3.41407	0.327713	0.529443	0.0439262
ICI.OT	TLS_9_GENE_SIGNATURE_Cabrita	TLS_7_GENE_SIGNATURE_Cabrita	0.696867	0.426285	0.156609	0.475701	0.135194	4.84613	0.0830148
ICI.OT	CD3D	TLS_7_GENE_SIGNATURE_Cabrita	0.659277	0.945553	0.654142	0.141324	0.0454395	1.3304	0.0888425
ICI.OT	TLS_7_GENE_SIGNATURE_Cabrita	HALLMARK_INTERFERON_GAMMA_RESPONSE	0.655904	0.400669	0.103059	0.572007	0.407149	4.51996	0.141533
ICI.OT	CD3D	IGH.diversity	0.676149	1.05877	0.786312	1.2207	0.350041	0.926591	0.162393
ICI.OT	CD19	TLS_7_GENE_SIGNATURE_Cabrita	0.661687	0.887674	0.358651	0.423146	0.107161	1.22031	0.17733
ICI.OT	IGHG1	TLS_7_GENE_SIGNATURE_Cabrita	0.685783	0.886637	0.145228	0.198376	0.133187	1.15905	0.290489
ICI.OT	TLS_9_GENE_SIGNATURE_Cabrita	CD19	0.652048	0.359188	0.0779864	0.893395	0.332127	1.18085	0.308483
ICI.OT	CD19	CD3D	0.66988	0.80223	0.259532	0.850894	0.134465	1.03136	0.345081
ICI.OT	IGHG1	CD19	0.672289	0.84954	0.161546	0.776883	0.446083	1.03092	0.398669
ICI.OT	CD3D	HALLMARK_INTERFERON_GAMMA_RESPONSE	0.663614	0.863232	0.217294	0.330586	0.281734	1.13341	0.523936
ICI.OT	TLS_9_GENE_SIGNATURE_Cabrita	CD3D	0.666506	0.315146	0.246717	0.863584	0.16433	1.11996	0.556621
ICI.OT	IGHG1	HALLMARK_INTERFERON_GAMMA_RESPONSE	0.693494	0.855099	0.0210457	0.280126	0.240294	1.08503	0.612933
ICI.OT	IGHG1	CD3D	0.694458	0.833104	0.0760948	0.825407	0.205402	1.01189	0.617186
ICI.OT	TLS_9_GENE_SIGNATURE_Cabrita	IGH.diversity	0.654267	0.50846	0.566352	0.955852	0.66857	0.880361	0.632494
ICI.OT	TLS_9_GENE_SIGNATURE_Cabrita	HALLMARK_INTERFERON_GAMMA_RESPONSE	0.664578	0.429599	0.105247	0.445331	0.126521	1.35895	0.805914
ICI.OT	IGHG1	IGH.diversity	0.662473	0.838412	0.314332	1.05188	0.867235	0.992227	0.85886
ICI.OT	IGHG1	TLS_9_GENE_SIGNATURE_Cabrita	0.691084	0.855148	0.0369405	0.395532	0.503125	1.03244	0.86277
ICI.OT	TLS_7_GENE_SIGNATURE_Cabrita	IGH.diversity	0.66302	0.433663	0.372492	0.946807	0.590313	0.966141	0.873549
ICI.OT	CD19	HALLMARK_INTERFERON_GAMMA_RESPONSE	0.661205	0.896767	0.219477	0.353118	0.03262	1.01094	0.962255
