## Supplementary material for "Antigen presentation by clonally diverse CXCR5+ B cells to CD4 and CD8 T cells is associated with durable response to immune checkpoint inhibitors": Supp. Tables zip: Supp. Table 2. PFS and OS correlation in MAPKi-treated melanoma patients.xlsx

### Sheet: A
Supp. Table 2: PFS and OS correlation in MAPKi-treated melanoma patients
A) OS and PFS data from two MAPKi treated gene expression microarray datasets (Rizos et al CCR 2014 and Long et al Nat. Comm. 2014)
PtID	PFS_weeks	PFS_event	OS_weeks	OS_event
CCR2014_1	96	1	203.6	0
CCR2014_2	56.7	1	113.7	0
CCR2014_3	46.9	1	89.4	1
CCR2014_4	39.4	1	103.9	0
CCR2014_5	32	1	37	1
CCR2014_6	32	1	65.4	1
CCR2014_7	31.4	1	44	1
CCR2014_8	30.1	1	80.7	1
CCR2014_9	29.9	1	135.9	1
CCR2014_10	29.9	1	124.9	1
CCR2014_11	17	1	124.9	1
CCR2014_12	16.9	1	77.6	1
CCR2014_13	16.7	1	30.6	1
CCR2014_14	16	1	45.7	1
CCR2014_15	16	1	22	1
CCR2014_16	16	1	87.6	1
CCR2014_17	13.4	1	90	0
CCR2014_18	12.1	1	28.4	1
CCR2014_19	10.6	1	24.7	1
CCR2014_20	9	1	28.6	1
CCR2014_21	8.3	1	28.6	1
CCR2014_22	7	1	39	0
CCR2014_23	32	1	32.9	1
CCR2014_24	29.9	1	94.3	1
CCR2014_25	24.9	1	73.6	0
CCR2014_26	23.6	1	46.7	1
CCR2014_27	23.6	1	87.9	0
CCR2014_28	22	1	45.4	0
CCR2014_29	16	1	103.6	0
CCR2014_30	15.3	1	32.1	1
NatComm 2014_C1	10.4	1	12.4	1
NatComm 2014_C2	12.4	1	27.2	1
NatComm 2014_C3	14	1	26	1
NatComm 2014_C4	14.4	1	51.6	1
NatComm 2014_C5	14.4	1	42.8	1
NatComm 2014_C6	16.8	1	20.8	1
NatComm 2014_C7	21.2	1	54	1
NatComm 2014_C8	35.6	1	134	0
NatComm 2014_C9	36.4	1	62.8	0
NatComm 2014_C10	36.8	1	160	0
CCR2014	https://doi.org/10.1158/1078-0432.CCR-13-3122
NatComm 2014	https://doi.org/10.1038/ncomms6694
