## Supplementary material for "Antigen presentation by clonally diverse CXCR5+ B cells to CD4 and CD8 T cells is associated with durable response to immune checkpoint inhibitors": Supp. Tables zip: Supp. Table 4. Univariate and Multivariate Survival Analysis on T cell and B cell related factors.xlsx

### Sheet: A
Supp. Table 4: Univariate and multivariate survival analyses of B cell, T cell and TLS-related gene/gene sets
A) Univariate CoxPH analysis of survival of B cell, T cell and TLS-related gene/gene sets (bulk RNA-seq cohorts)
		ICI.OT	ICI.OT	ICI.OT	ICI.OT	ICI.OT	ICI.PT	ICI.PT	ICI.PT	ICI.PT	ICI.PT	MAPKi.OT	MAPKi.OT	MAPKi.OT	MAPKi.OT	MAPKi.OT	MAPKi.PT	MAPKi.PT	MAPKi.PT	MAPKi.PT	MAPKi.PT
Variable	clusterID	HR	HR.lowerCI	HR.upperCI	HR.P	logRank.P	HR	HR.lowerCI	HR.upperCI	HR.P	logRank.P	HR	HR.lowerCI	HR.upperCI	HR.P	logRank.P	HR	HR.lowerCI	HR.upperCI	HR.P	logRank.P
IGH.clonality	1	1.54066	0.829123	2.86281	0.171561	0.168321	1.28783	0.714784	2.32029	0.399715	0.398469	0.809698	0.294073	2.22941	0.68291	0.682446	0.509887	0.256837	1.01226	0.0542114	0.0501879
TRB.clonality	2	0.605341	0.321659	1.13921	0.119718	0.116181	1.32717	0.727135	2.42237	0.356521	0.354928	0.262404	0.078345	0.87888	0.0300595	0.020807	1.16145	0.585517	2.3039	0.668441	0.668177
IGH.diversity	3	0.434274	0.230398	0.818557	0.00990769	0.00804284	0.591862	0.32581	1.07517	0.0850684	0.0815614	0.792805	0.288421	2.17924	0.652681	0.652045	0.929277	0.471585	1.83118	0.832155	0.83212
TRB.diversity	4	0.857007	0.456383	1.60931	0.631243	0.63091	0.570992	0.310967	1.04844	0.0707021	0.0671112	0.530395	0.201923	1.3932	0.198102	0.191172	0.418173	0.209098	0.836299	0.0136822	0.0112844
CD3D	5	0.335503	0.181151	0.621371	0.0005143	0.000278779	0.716472	0.404853	1.26795	0.252283	0.250102	0.727828	0.279029	1.89849	0.516046	0.514349	0.594523	0.304355	1.16134	0.127975	0.123957
CD8 T cells	5	0.34556	0.186359	0.640761	0.000744229	0.00043124	0.764667	0.433229	1.34967	0.354666	0.353229	0.553327	0.210148	1.45693	0.230882	0.22468	0.647772	0.332773	1.26094	0.201353	0.197927
CD8B	5	0.34556	0.186359	0.640761	0.000744229	0.00043124	0.764667	0.433229	1.34967	0.354666	0.353229	0.553327	0.210148	1.45693	0.230882	0.22468	0.647772	0.332773	1.26094	0.201353	0.197927
CXCL13	5	0.447059	0.245003	0.815752	0.00870009	0.0071112	0.828162	0.469869	1.45966	0.514376	0.513756	0.717228	0.265633	1.93657	0.511937	0.510056	0.939662	0.482292	1.83077	0.854889	0.854867
GZMB	5	0.388682	0.211595	0.713977	0.00232013	0.00161919	0.999958	0.566062	1.76644	0.999885	0.999885	0.883761	0.339067	2.30348	0.800415	0.800294	0.61375	0.314329	1.19839	0.152754	0.148902
IFNG	5	0.470974	0.258316	0.858702	0.0140077	0.0119642	0.894448	0.507413	1.5767	0.69974	0.699592	0.204271	0.06176	0.675627	0.00925617	0.00425883	0.894452	0.458829	1.74367	0.743284	0.743161
PDCD1	5	0.421582	0.229152	0.775607	0.00548755	0.00426047	0.898411	0.509603	1.58386	0.711148	0.711017	0.568355	0.216091	1.49487	0.252154	0.246352	0.651385	0.333396	1.27267	0.209702	0.206421
PRF1	5	0.575239	0.316672	1.04493	0.0694236	0.0660443	0.764658	0.432054	1.3533	0.356928	0.355495	0.568355	0.216091	1.49487	0.252154	0.246352	0.631737	0.323594	1.23331	0.178434	0.174812
B lineage	6	0.314593	0.167805	0.589784	0.000310263	0.000144743	0.895034	0.507264	1.57923	0.701892	0.701749	0.579004	0.220081	1.52328	0.268206	0.262729	0.708646	0.362623	1.38485	0.3137	0.311437
CD19	6	0.306442	0.163063	0.575892	0.00023848	0.00010618	0.879975	0.498638	1.55294	0.659071	0.658857	0.604453	0.229406	1.59265	0.308464	0.303797	0.687436	0.351724	1.34357	0.273002	0.270352
CD40LG	6	0.58307	0.320642	1.06028	0.0770421	0.0735635	0.766612	0.434183	1.35356	0.35953	0.358128	0.54474	0.207553	1.42972	0.217257	0.210687	0.549679	0.281284	1.07417	0.0800061	0.0758312
CD79A	6	0.312053	0.166358	0.585348	0.000284908	0.000130778	0.81908	0.463436	1.44765	0.492195	0.491489	0.604453	0.229406	1.59265	0.308464	0.303797	0.685027	0.351917	1.33344	0.265629	0.262864
MS4A1	6	0.309655	0.165124	0.580691	0.000257915	0.000115708	0.725189	0.410868	1.27997	0.267662	0.265615	0.475842	0.180864	1.25191	0.132389	0.124377	0.84228	0.431475	1.64421	0.615012	0.6146
TLS_7_GENE_SIGNATURE_Cabrita	6	0.380222	0.205833	0.702361	0.00201283	0.00136464	0.616748	0.34843	1.09169	0.0971463	0.0939517	0.818249	0.314114	2.13149	0.681341	0.680851	0.621929	0.318054	1.21613	0.165117	0.161398
CXCR5	7	0.51995	0.284125	0.951513	0.0339084	0.0309318	0.853828	0.484367	1.5051	0.584819	0.584431	0.496824	0.186502	1.32349	0.161719	0.154461	1.57807	0.745713	3.3395	0.232949	0.229405
CD40	8	0.666712	0.366852	1.21167	0.183507	0.180625	0.901258	0.511275	1.58871	0.719261	0.71914	1.52004	0.570831	4.04764	0.402046	0.399104	0.935665	0.474528	1.84492	0.847768	0.847742
DER_IFN_GAMMA_RESPONSE_UP	9	0.615301	0.338422	1.11871	0.11134	0.107904	0.831975	0.467808	1.47963	0.531173	0.530604	1.11051	0.420155	2.93516	0.832604	0.832536	0.70217	0.354108	1.39235	0.311389	0.309094
HALLMARK_INTERFERON_GAMMA_RESPONSE	9	0.487799	0.266609	0.892496	0.0198617	0.0174159	0.722156	0.407943	1.27839	0.263949	0.261862	0.593441	0.227701	1.54665	0.285663	0.2804	0.84321	0.423783	1.67775	0.627086	0.626716
SANA_RESPONSE_TO_IFNG_UP	9	0.664349	0.36652	1.20419	0.17777	0.174801	0.822102	0.464359	1.45545	0.501483	0.500806	0.92044	0.34995	2.42094	0.866565	0.86653	0.701747	0.360771	1.36499	0.296775	0.294308
TLS_9_GENE_SIGNATURE_Cabrita	10	0.280305	0.147697	0.531974	9.99564e-05	3.72629e-05	0.75832	0.428491	1.34203	0.342176	0.340646	0.527827	0.200108	1.39225	0.196618	0.189789	0.52804	0.266924	1.04459	0.0665609	0.0626041

### Sheet: B
Supp. Table 4: Univariate and multivariate survival analyses of B cell, T cell and TLS-related gene/gene sets
B) Multivariate CoxPH analysis of survival of significant B cell, T cell and TLS-related gene/gene sets (ICI-OT only, pairwise independent)
Treatment.Time	Concordance	V1	V2	Batch.HR	Batch.HR.P	V1.HR	V1.HR.P	V2.HR	V2.HR.P
ICI-OT	0.663614	TLS_9_GENE_SIGNATURE_Cabrita	CD19	0.838125	0.585197	0.341973	0.0548526	0.934394	0.521012
ICI-OT	0.672771	TLS_9_GENE_SIGNATURE_Cabrita	CD3D	0.800743	0.492028	0.512866	0.220484	0.838855	0.0660376
ICI-OT	0.673961	TLS_9_GENE_SIGNATURE_Cabrita	IGH.diversity	0.586869	0.199547	0.35085	0.0322289	0.873113	0.293579
ICI-OT	0.668916	TLS_9_GENE_SIGNATURE_Cabrita	HALLMARK_INTERFERON_GAMMA_RESPONSE	0.837372	0.582189	0.440636	0.0987954	0.428446	0.0892641
ICI-OT	0.655663	TLS_9_GENE_SIGNATURE_Cabrita	CXCR5	0.809441	0.51835	0.317089	0.031964	0.934768	0.633566
ICI-OT	0.68	CD19	CD3D	0.791123	0.468857	0.938694	0.513013	0.805609	0.0172051
ICI-OT	0.648249	CD19	IGH.diversity	0.549053	0.16916	0.904951	0.311283	0.826691	0.168384
ICI-OT	0.66747	CD19	HALLMARK_INTERFERON_GAMMA_RESPONSE	0.832763	0.570263	0.8962	0.190707	0.349036	0.0228473
ICI-OT	0.656145	CD19	CXCR5	0.835154	0.58969	0.850326	0.226812	0.931624	0.703443
ICI-OT	0.679978	CD3D	IGH.diversity	0.537784	0.130379	0.828723	0.022243	0.846379	0.171292
ICI-OT	0.66988	CD3D	HALLMARK_INTERFERON_GAMMA_RESPONSE	0.79832	0.48732	0.838753	0.122088	0.556664	0.372267
ICI-OT	0.68	CD3D	CXCR5	0.75904	0.399567	0.798892	0.00697619	0.920172	0.513023
ICI-OT	0.675602	IGH.diversity	HALLMARK_INTERFERON_GAMMA_RESPONSE	0.535791	0.127578	0.82284	0.0882362	0.366773	0.0249767
ICI-OT	0.658643	IGH.diversity	CXCR5	0.490454	0.0824334	0.813264	0.090737	0.857009	0.203835
ICI-OT	0.666024	HALLMARK_INTERFERON_GAMMA_RESPONSE	CXCR5	0.798869	0.493352	0.326232	0.01422	0.882532	0.272864

### Sheet: C
Supp. Table 4: Univariate and multivariate survival analyses of B cell, T cell and TLS-related gene/gene sets
C) Multivariate CoxPH analysis of survival of significant B cell, T cell and TLS-related gene/gene sets (ICI-OT only, with pairwise interaction term)
Treatment.Time	Concordance	V1	V2	Batch.HR	Batch.HR.P	V1.HR	V1.HR.P	V2.HR	V2.HR.P	Int.HR	Int.HR.P
ICI-OT	0.672319	CD19	IGH.diversity	0.569686	0.240895	0.587221	0.0343936	0.887229	0.462095	1.09183	0.0431763
ICI-OT	0.689825	IGH.diversity	HALLMARK_INTERFERON_GAMMA_RESPONSE	0.570646	0.162812	0.855502	0.177192	3.30624	0.330161	0.548305	0.0537362
ICI-OT	0.666849	IGH.diversity	CXCR5	0.456797	0.0741132	1.12893	0.60832	0.472409	0.0455187	1.12636	0.0723052
ICI-OT	0.64988	CD19	CXCR5	0.770319	0.436779	0.959927	0.79179	0.799451	0.299888	1.05401	0.0887393
ICI-OT	0.692013	CD3D	IGH.diversity	0.555992	0.139657	1.07294	0.733004	1.1036	0.665558	0.928742	0.173159
ICI-OT	0.664819	TLS_9_GENE_SIGNATURE_Cabrita	CXCR5	0.772427	0.431206	0.919064	0.933446	0.78757	0.231286	1.43556	0.198395
ICI-OT	0.660241	TLS_9_GENE_SIGNATURE_Cabrita	CD19	0.867784	0.663278	0.351418	0.0744738	0.898693	0.361098	1.17125	0.336873
ICI-OT	0.676145	CD3D	CXCR5	0.735244	0.350198	0.99175	0.974057	0.630906	0.297796	1.07029	0.364173
ICI-OT	0.675181	CD19	CD3D	0.832794	0.576861	0.817112	0.309921	0.844011	0.119542	1.0281	0.408739
ICI-OT	0.660241	CD3D	HALLMARK_INTERFERON_GAMMA_RESPONSE	0.824394	0.557333	0.855733	0.193468	0.365503	0.34018	1.11006	0.604212
ICI-OT	0.676149	TLS_9_GENE_SIGNATURE_Cabrita	IGH.diversity	0.594805	0.208337	0.542281	0.595375	0.871965	0.282316	0.897366	0.678387
ICI-OT	0.671325	TLS_9_GENE_SIGNATURE_Cabrita	CD3D	0.83315	0.588321	0.360825	0.32374	0.855806	0.148748	1.0864	0.68208
ICI-OT	0.666506	HALLMARK_INTERFERON_GAMMA_RESPONSE	CXCR5	0.80952	0.523121	0.201085	0.208726	0.916406	0.546549	0.843116	0.684808
ICI-OT	0.66747	TLS_9_GENE_SIGNATURE_Cabrita	HALLMARK_INTERFERON_GAMMA_RESPONSE	0.843929	0.602164	0.429843	0.104272	0.44129	0.122273	1.24782	0.862261
ICI-OT	0.665542	CD19	HALLMARK_INTERFERON_GAMMA_RESPONSE	0.832616	0.569861	0.894952	0.205862	0.351725	0.0311597	1.01246	0.957175
